# A neural alternative splicing program controls cellular function and growth in Pancreatic Neuroendocrine tumours

**DOI:** 10.1101/2024.06.13.598849

**Authors:** M. Potiri, C. Moschou, Z Erpapazoglou, G. Rouni, A. Kotsoni, M. Andreadou, M. Dragolia, V. Ntafis, J. Schrader, J. Juan-Mateu, V. Kostourou, S.G. Dedos, M.E. Rogalska, P. Kafasla

## Abstract

Pancreatic neuroendocrine tumours (PanNETs) are a rare heterogeneous group of neoplasms that arise from pancreatic islet cells. The hormone secreting function of pancreatic neuroendocrine cells is altered in PanNETs, rendering these tumours functional or non— functional (secreting excessive or lower levels of hormones, respectively). Genome wide approaches have revealed the genomic landscape of PanNETs but have not shed light on this problematic hormone secretion. In the present work, we show that alternative splicing (AS) deregulation is responsible for changes in the secretory ability of PanNET cells. We reveal a group of alternative microexons that are regulated by the RNA binding protein SRRM3 and are preferentially included in mRNAs in PanNET cells, where SRRM3 is also upregulated. These microexons are part of a larger neural program regulated by SRRM3. We show that their inclusion gives rise to protein isoforms that change stimulus-induced secretory vesicles and their trafficking in PanNET cells. Moreover, the increased inclusion of these microexons results in an enhanced neuronal component in PanNET tumours. Using knock-down and splicing switching oligonucleotides in cellular and animal PanNET models, we show that decrease of the SRRM3 levels or even of the inclusion levels of the three most deregulated microexons can significantly alter the PanNET cell characteristics. Collectively, our study links secretory impairment and nerve dependency to alternative splicing deregulation in PanNETs, providing promising therapeutic targets for PanNET treatment.
