## Supplemental Table 2 for "A neural alternative splicing program controls cellular function and growth in Pancreatic Neuroendocrine tumours"

### Sheet: TableS2_Highly Altered SF
Table S2: Splicing factors (SF) highly deregulated between PanNETs and Islets with |Log2FC|>2 and Adjusted P value < 0.05.
Symbol	Ensemble.Gene.ID	Class	Class.general	Log2FC_PanNETs_vs_Islets	PanNETs_vs_Islets_padj
CACTIN	ENSG00000105298	C complex	Core SF	2.58762	1.36211e-78
CDK10	ENSG00000185324	C complex	Core SF	2.61868	3.29163e-45
CELF3	ENSG00000159409	RNA binding proteins	RBP	2.21909	3.09124e-32
CELF4	ENSG00000101489	RNA binding proteins	RBP	2.06094	3.55429e-22
CELF5	ENSG00000161082	RNA binding proteins	RBP	4.97456	9.56047e-63
CHERP	ENSG00000085872	U2 snRNP associated	Core SF	2.0417	1.31896e-72
CLK4	ENSG00000113240	protein modifying	other	2.21857	3.36888e-61
ELAVL3	ENSG00000196361	RNA binding proteins	RBP	4.97494	7.98617e-28
HSPA1A	ENSG00000204389	other	other	2.17657	2.18754e-07
HSPA5	ENSG00000044574	other	other	-2.1716	1.3074e-26
KDM4B	ENSG00000127663	A complex	Core SF	3.08571	2.61804e-80
LUC7L	ENSG00000007392	U1 snRNP	Core SF	2.15884	2.81577e-27
MATR3	ENSG00000015479	hnRNP	RBP	4.84605	7.2377e-55
NAA38	ENSG00000128534	LSm	Core SF	2.93702	1.43527e-60
PABPN1	ENSG00000100836	RNA binding proteins	RBP	2.14017	6.84506e-18
PPWD1	ENSG00000113593	C complex	Core SF	2.09503	2.30959e-40
PRPF31	ENSG00000105618	tri-snRNP	Core SF	2.45809	2.49168e-83
RAVER1	ENSG00000161847	RNA binding proteins	RBP	3.11453	2.86208e-93
RBM5	ENSG00000003756	A complex	Core SF	2.50355	9.87072e-58
SF3A2	ENSG00000104897	U2 snRNP	Core SF	3.29988	2.15582e-114
SNRNP70	ENSG00000104852	U1 snRNP	Core SF	2.71501	7.93538e-61
SRRM3	ENSG00000177679	SR protein	RBP	3.62372	7.64865e-96
SRRM4	ENSG00000139767	RNA binding proteins	RBP	5.00018	9.88012e-26
U2AF1	ENSG00000160201	U2 snRNP associated	Core SF	2.80709	7.97185e-17
WDR83	ENSG00000123154	C complex	Core SF	2.84473	1.88805e-82
XAB2	ENSG00000076924	PRP19 complex	Core SF	2.29989	1.39504e-96
