## Supplemental Table 3 for "A neural alternative splicing program controls cellular function and growth in Pancreatic Neuroendocrine tumours"

### Sheet: Common Events among NETs
Table S3: Common exonic splicing events between PanNETs (|∆PSI|>15) and 4 other types of NETs (|∆PSI|>5). In all cases, adjusted P value < 0.05 was applied. Highlighted are the events that we validated in the present study.
EVENT	GENE	Lung_NET	MCC	I_NET	NEPC	PanNET
HsaEX0000641	ABI1	57.77	NA	NA	NA	45.4946
HsaEX0000644	ABI1	54.3956	41.9283	35.2579	NA	22.7946
HsaEX0000656	ABI2	54.9027	37.7033	NA	NA	37.7598
HsaEX0001605	ARHGAP27P1-BPTFP1-KPNA2P3	NA	-43.9067	NA	NA	23.9891
HsaEX0001804	ACAP2	73.1756	NA	NA	NA	37.6428
HsaEX0001928	ACIN1	15.0617	-28.2467	NA	NA	29.4094
HsaEX0003009	AFTPH	37.5356	25.1858	NA	NA	25.6341
HsaEX0003397	AKAP8	NA	NA	NA	-9.85533	25.2847
HsaEX0003401	AKAP8L	-17.7206	NA	NA	-30.2213	22.6755
HsaEX0003428	AKAP9	-83.4233	-50.0833	NA	-30.644	-22.1024
HsaEX0003523	CDC42BPB	20.8471	NA	NA	NA	48.8337
HsaEX0004046	ANAPC11	-8.11278	40.525	NA	NA	-32.2268
HsaEX0004267	ANKRD10	15.6527	32.7408	NA	NA	42.3117
HsaEX0004874	AP1G1	73.3262	55.155	NA	NA	27.6379
HsaEX0004888	AP1G2	NA	-32.0542	-9.4425	NA	-19.8733
HsaEX0004919	AP2A1	21.92	6.81167	NA	NA	-16.3835
HsaEX0005316	ARFGAP1	35.3175	NA	NA	NA	31.3693
HsaEX0006332	ASPH	81.7289	84.3933	NA	NA	36.7671
HsaEX0006681	ATL1	79.242	87.1542	NA	NA	31.2387
HsaEX0006689	ATL2	87.52	NA	NA	NA	36.9546
HsaEX0006835	ATP13A3	18.1389	NA	NA	NA	21.4494
HsaEX0006966	ATP6V0A1	96.0222	93.915	NA	NA	31.5371
HsaEX0007679	BAG6	19.7228	NA	NA	-15.51	30.3967
HsaEX0007736	BAZ2B	23.6987	NA	NA	NA	27.6063
HsaEX0008092	BIN1	69.575	NA	NA	NA	36.909
HsaEX0008287	BNIP2	24.6311	NA	NA	NA	19.6073
HsaEX0008424	BRD8	34.7172	NA	NA	36.172	16.1628
HsaEX0008952	AKIP1	-28.3671	NA	NA	NA	-30.813
HsaEX0009420	KLC1	35.5606	NA	NA	16.0933	17.09
HsaEX0011779	NMRK1	-11.6967	NA	NA	NA	21.8664
HsaEX0011961	CACNA1D	85.1456	NA	NA	NA	43.1891
HsaEX0012135	CADPS2	75.6571	NA	NA	NA	56.2268
HsaEX0012302	CAMTA2	92.2389	98.4225	NA	NA	21.7504
HsaEX0012545	CASK	73.4033	NA	NA	NA	33.9644
HsaEX0013076	CCDC149	65.0533	NA	NA	NA	32.7571
HsaEX0013878	CD47	81.3028	91.485	NA	53.206	27.9674
HsaEX0014321	CDK5RAP2	17.985	NA	NA	NA	19.7431
HsaEX0015185	CHID1	5.59	-13.5055	NA	NA	25.1158
HsaEX0015276	CHPT1	20.8667	NA	NA	NA	17.8423
HsaEX0015280	CHPT1	-21.3372	-40.355	NA	NA	-16.7676
HsaEX0015474	CLASP1	35.5233	76.9658	NA	NA	24.2427
HsaEX0015478	CLASP1	68.0222	62.955	NA	NA	34.5192
HsaEX0015498	CLASP2	36.8033	34.5817	NA	NA	28.627
HsaEX0015666	CLIP1	72.3011	NA	NA	NA	49.7186
HsaEX0015695	CLK1	45.0622	-30.1792	NA	NA	26.8571
HsaEX0016976	CPEB4	54.3089	NA	NA	NA	24.6454
HsaEX0017556	CSNK1G3	45.0727	49.49	NA	NA	33.9857
HsaEX0017945	CTTN	20.4411	47.9917	NA	NA	20.4184
HsaEX0018062	CUX1	-8.46511	NA	NA	NA	-46.1613
HsaEX0018212	CYFIP1	28.7839	NA	NA	NA	20.8671
HsaEX0018213	CYFIP1	-25.6578	NA	NA	NA	-15.1391
HsaEX0018764	DCTN1	58.8883	76.0825	NA	NA	18.4725
HsaEX0018852	DDR1	-43.6056	NA	NA	NA	-24.4047
HsaEX0018855	DDR1	28.515	NA	NA	NA	28.6128
HsaEX0019064	DEDD2	31.512	NA	NA	NA	75.8
HsaEX0019475	DGUOK	NA	-17.5442	13.1458	NA	-18.0363
HsaEX0019877	DLG1	66.2391	56.365	NA	NA	20.6175
HsaEX0020016	DMWD	-15.2849	24.3658	NA	NA	-33.2863
HsaEX0020050	DMXL2	-70.7722	NA	NA	NA	-30.1894
HsaEX0020638	DOCK7	49.3283	25.6025	NA	NA	35.134
HsaEX0021043	DST	-72.2483	NA	NA	NA	-31.8165
HsaEX0021585	EDEM3	35.6578	NA	NA	NA	18.3374
HsaEX0021714	MICU2	31.06	34.7533	NA	NA	17.1321
HsaEX0021747	EFHD2	NA	-14.7733	NA	NA	17.0465
HsaEX0022280	EMC1	93.5022	97.3067	NA	NA	38.3772
HsaEX0022477	ENOSF1	NA	48.4117	NA	NA	-15.422
HsaEX0022623	EPB41	76.15	NA	NA	NA	21.0778
HsaEX0022624	EPB41	70.5589	24.3667	NA	68.3087	28.8187
HsaEX0022671	EPB41L3	58.3137	55.78	NA	NA	25.565
HsaEX0022845	EPRS	44.8522	36.9617	NA	NA	27.1122
HsaEX0023051	ERGIC3	70.0661	68.4442	26.7579	52.2473	37.6862
HsaEX0023360	EVI5	73.1044	NA	NA	NA	25.9177
HsaEX0025341	FBXO44	-22.1607	NA	NA	NA	19.4188
HsaEX0025921	FLNA	NA	46.4667	NA	NA	-19.99
HsaEX0026044	FMNL2	-17.1383	-16.3167	NA	NA	-19.3577
HsaEX0026100	FN1	20.6839	NA	NA	NA	-15.4634
HsaEX0026448	FRY	77.1256	77.875	NA	NA	37.2543
HsaEX0026454	FRY	31.2211	NA	NA	NA	20.1992
HsaEX0026467	FRYL	79.6411	44.515	NA	NA	36.7064
HsaEX0026468	FRYL	29.3056	40.3833	NA	NA	29.487
HsaEX0026568	FUBP3	15.2178	16.9067	NA	NA	18.7233
HsaEX0027507	GIT1	78.4107	90.1783	NA	NA	19.4982
HsaEX0027514	GIT2	54.5533	NA	NA	NA	24.6825
HsaEX0027950	GOLGA2	NA	-58.7092	NA	NA	-18.5949
HsaEX0028052	GOPC	80.6958	62.9442	NA	38.0493	36.0773
HsaEX0028492	GRAMD1A	80.9961	93.705	NA	68.63	26.4755
HsaEX0028790	NA	NA	-28.0133	NA	NA	-18.1238
HsaEX0029172	H2AFY	12.8344	18.2175	NA	23.32	-21.5145
HsaEX0029173	H2AFY	-19.7967	-10.4467	NA	-28.9587	24.8111
HsaEX0029786	HERC4	82.0531	NA	NA	NA	41.0884
HsaEX0029897	HGSNAT	15.2856	-23.257	NA	NA	26.9613
HsaEX0030341	HOOK2	55.2544	NA	NA	NA	23.5286
HsaEX0030349	HOOK3	77.4771	86.611	NA	NA	40.7011
HsaEX0031555	ILF3	-18.0256	16.55	NA	NA	-27.0435
HsaEX0031649	INF2	-30.1228	-44.525	NA	NA	-31.8049
HsaEX0033309	KDM4C	25.0727	15.7458	NA	NA	16.3509
HsaEX0034583	KIF2A	50.8011	16.79	NA	NA	31.5371
HsaEX0034628	KIFAP3	16.1789	7.7765	NA	NA	22.1694
HsaEX0035076	KTN1	-30.8431	NA	NA	NA	-24.2067
HsaEX0035450	CERS6	56.1722	46.39	NA	NA	25.2374
HsaEX0037154	MACF1	-19.4322	NA	NA	NA	-16.3746
HsaEX0037915	MARK2	41.8333	28.0008	NA	NA	41.0729
HsaEX0038060	MAX	-15.6278	19.2933	NA	NA	-26.3609
HsaEX0038120	MBNL2	59.3467	34.931	NA	NA	32.5632
HsaEX0038484	MEAF6	75.9244	71.1783	NA	60.87	45.1807
HsaEX0038490	MECP2	-13.0151	35.423	NA	NA	-32.781
HsaEX0039187	MICAL1	18.6118	12.74	NA	NA	15.0936
HsaEX0039398	MKNK2	16.54	-42.9933	NA	-54.934	34.8794
HsaEX0039528	MLLT1	-16.8773	-7.09	NA	NA	-24.0039
HsaEX0040386	MTA1	84.0183	90.9858	NA	NA	43.8949
HsaEX0040830	MVK	NA	-16.7758	NA	NA	18.0889
HsaEX0041114	MYO1B	24.2983	51.2558	NA	NA	21.6539
HsaEX0041115	MYO1B	33.4589	50.5467	NA	NA	25.6067
HsaEX0041235	MYO6	11.1256	18.1033	NA	NA	15.476
HsaEX0041297	MYO9B	57.8806	NA	NA	NA	-16.8498
HsaEX0041560	NADSYN1	-18.4844	NA	NA	NA	16.4775
HsaEX0042005	NCK2	11.0987	-31.7208	17.3367	NA	21.5301
HsaEX0042009	NCKAP1	83.0569	84.6467	NA	NA	18.1321
HsaEX0042129	NCOR2	29.2417	60.765	NA	NA	24.0009
HsaEX0042363	NEBL	-33.9467	25.276	NA	41.6133	20.4763
HsaEX0042364	NEBL	-32.3244	26.7735	NA	35.062	21.1226
HsaEX0042365	NEBL	-34.1728	23.1185	NA	NA	21.041
HsaEX0042366	NEBL	-36.1556	20.903	NA	33.4833	20.7308
HsaEX0042367	NEBL	-36.0089	20.7935	NA	NA	19.0413
HsaEX0042368	NEBL	-33.1739	22.7085	NA	NA	20.1669
HsaEX0042369	NEBL	-33.2894	NA	NA	NA	20.7793
HsaEX0042371	NEBL	-18.4631	NA	NA	NA	20.5846
HsaEX0042376	NEBL	-29.0661	12.53	NA	11.764	15.7079
HsaEX0042377	NEBL	-30.0628	12.865	NA	22.19	19.6569
HsaEX0042378	NEBL	-33.3039	16.4425	NA	37.446	23.5655
HsaEX0042574	NSMF	76.6149	89.6117	NA	NA	34.2721
HsaEX0044216	NUMB	9.95778	NA	NA	NA	-16.1181
HsaEX0044220	NUMB	-31.2589	-21.7308	NA	NA	-15.543
HsaEX0044588	OCRL	75.3504	84.7375	NA	NA	18.6722
HsaEX0045196	PACSIN2	81.4622	91.4342	NA	NA	35.0449
HsaEX0045622	PARP6	85.3389	79.5083	NA	NA	37.1838
HsaEX0045688	PATZ1	13.6931	NA	NA	NA	15.9593
HsaEX0046234	PDE4DIP	-14.4411	NA	NA	NA	-18.3251
HsaEX0047035	PHF21A	78.2667	NA	NA	NA	17.7378
HsaEX0047152	PHKG2	NA	-13.6833	NA	NA	-16.7041
HsaEX0047288	PI4KA	17.3317	NA	NA	NA	-21.0738
HsaEX0047318	PIAS2	-10.8144	NA	NA	NA	15.8526
HsaEX0047810	PKD1	53.2633	53.3517	NA	NA	29.8408
HsaEX0047864	PKIG	-52.9329	NA	NA	NA	-32.7093
HsaEX0048185	PLD3	-39.5111	NA	NA	NA	-20.8329
HsaEX0048411	PLEKHM1	NA	-39.15	NA	NA	-35.7758
HsaEX0049335	PPFIA1	80.4819	77.5	NA	NA	44.1001
HsaEX0049336	PPFIA1	26.7419	79.925	8.87042	NA	16.5504
HsaEX0049337	PPFIA1	33.6544	70.9167	10.4321	NA	19.7498
HsaEX0050112	PRKAR1A	NA	8.17583	NA	NA	-15.946
HsaEX0050522	PSAP	71.6283	13.0075	49.0033	NA	26.0707
HsaEX0050855	PTK2	69.4783	47.2325	NA	NA	30.4206
HsaEX0050856	PTK2	88.96	96.3133	NA	NA	55.2386
HsaEX0051138	PTPRF	47.6347	60.0833	NA	NA	32.8294
HsaEX0051163	PTPRK	24.9836	77.7917	13.1412	NA	18.6607
HsaEX0051167	PTPRK	48.7022	85.9983	NA	NA	37.3793
HsaEX0051169	PTPRK	21.5287	65.6983	NA	NA	15.1889
HsaEX0051561	RAB11FIP3	17.9549	52.095	NA	NA	-21.9837
HsaEX0052261	RAPGEF2	40.0161	NA	NA	NA	18.6383
HsaEX0052557	RBCK1	-23.2311	21.9808	NA	NA	-19.7235
HsaEX0052661	RBM25	NA	-14.4033	NA	NA	17.6052
HsaEX0053754	RIT1	49.7911	NA	NA	NA	16.4173
HsaEX0056783	SDR39U1	NA	-16.3767	NA	NA	24.716
HsaEX0056949	SEC31A	46.434	50.3475	NA	61.1367	24.5229
HsaEX0057650	SRSF10	NA	31.2908	NA	71.7913	21.092
HsaEX0057689	SFRS7	-12.6822	-40.6533	NA	-32.314	19.2404
HsaEX0057775	SGCE	36.8556	NA	NA	NA	22.4945
HsaEX0058019	SH3GLB1	70.9372	83.6433	NA	NA	40.0449
HsaEX0058023	SH3GLB1	84.0256	91.6883	NA	NA	41.3573
HsaEX0058029	SH3GLB2	65.8039	83.9675	NA	NA	30.2629
HsaEX0059697	SLC43A2	76.5178	NA	NA	NA	24.1704
HsaEX0060509	SMPD4	29.9989	NA	NA	NA	22.4098
HsaEX0060707	SNRNP70	NA	-40.5325	NA	-13.8627	28.9511
HsaEX0060805	SNX14	39.0191	71.885	NA	NA	19.8326
HsaEX0060835	SNX2	63.7578	67.45	NA	34.256	31.9495
HsaEX0061551	SPTAN1	48.8422	51.5558	57.8488	NA	33.3402
HsaEX0062909	SUN1	17.5625	-22.6567	NA	NA	27.8009
HsaEX0063243	SYPL1	68.7322	56.702	NA	NA	39.7223
HsaEX0063381	TACC2	21.6389	NA	NA	NA	15.5513
HsaEX0063648	TARBP1	-8.51944	29.65	NA	NA	16.5261
HsaEX0064138	TCERG1	21.8114	31.9933	NA	NA	21.9106
HsaEX0064153	TCF12	55.8391	61.8008	NA	NA	23.627
HsaEX0064365	TEAD1	NA	-45.8755	NA	NA	-15.2296
HsaEX0064844	THOC1	21.7689	20.7067	NA	NA	27.6255
HsaEX0064940	TIA1	13.8939	NA	NA	NA	30.1102
HsaEX0065311	TMCO4	30.99	NA	NA	NA	25.3044
HsaEX0066655	TPD52	8.57467	15.7917	NA	NA	17.9361
HsaEX0066658	TPD52	34.7911	62.7567	NA	17.494	29.0311
HsaEX0066681	TPM1	NA	-72.0183	NA	NA	45.8912
HsaEX0066682	TPM1	NA	66.6095	NA	NA	-35.8705
HsaEX0066683	TPM1	22.8856	33.5825	NA	75.0087	-24.9861
HsaEX0066684	TPM1	-29.2217	-31.8567	NA	-68.902	29.9473
HsaEX0066779	TRA2A	-29.6722	NA	NA	54.4913	23.1564
HsaEX0067262	TRIP12	18.9896	27.18	NA	NA	28.5042
HsaEX0067712	TSTD1	-13.6922	NA	NA	NA	33.4686
HsaEX0069540	USF2	NA	-28.2242	NA	NA	44.9162
HsaEX0070258	VAV2	39.0188	NA	NA	NA	21.8001
HsaEX0070444	VPS13A	18.8506	NA	NA	NA	19.5824
HsaEX0070740	VTI1A	53.0722	55.992	NA	NA	17.2781
HsaEX0070918	WDFY3	NA	15.385	NA	NA	32.7581
HsaEX0071632	WSB1	35.935	-24.2817	NA	NA	37.4913
HsaEX0074434	ZNF83	16.0014	NA	NA	NA	40.0193
HsaEX1000952	NA	13.8633	30.9475	NA	NA	-29.0239
HsaEX1002327	AC138969.4	72.5717	75.5	NA	NA	48.0962
HsaEX1005019	ATL2	66.5167	NA	NA	NA	30.8034
HsaEX1005605	BCRP3	31.0394	-16.117	NA	NA	-23.3354
HsaEX1011149	DCTN2	8.93889	36.265	NA	NA	16.4509
HsaEX1011515	DHX16	-19.02	NA	NA	NA	17.0612
HsaEX1014891	FRG1	-16.5911	NA	NA	NA	-17.0967
HsaEX1016718	HERC2	19.1528	-16.505	-66.06	NA	-26.2572
HsaEX1024477	MTMR3	6.15139	NA	NA	NA	22.4549
HsaEX1025317	NCOA7	-43.6367	-16.2725	NA	NA	-30.1155
HsaEX1025426	NEBL	-18.836	NA	NA	NA	19.0551
HsaEX1025430	NEBL	-14.8104	NA	NA	NA	15.6222
HsaEX1027111	PATJ	31.5333	NA	NA	NA	15.9772
HsaEX1028237	PKD1	-6.45167	19.2933	NA	NA	-18.9249
HsaEX1029767	PSMA3-AS1	9.16528	NA	NA	NA	47.3423
HsaEX1034007	RP11-532F12.5	-35.5772	NA	NA	NA	-33.2818
HsaEX1036699	SFPQ	NA	56.6	NA	NA	-28.2254
HsaEX1038871	SQSTM1	-18.3347	NA	NA	NA	42.9008
HsaEX1040144	TBC1D4	59.0442	NA	NA	NA	17.4824
HsaEX1043449	VDAC3	69.3311	79.3617	NA	NA	35.535
HsaEX1046347	SNAP23	22.9956	37.8167	NA	NA	18.8842
HsaEX6009566	CUX1	-5.23311	NA	NA	NA	-26.6602
HsaEX6009571	CUX1	-8.89978	NA	NA	NA	-51.281
HsaEX6023600	LUC7L3	23.94	NA	NA	NA	29.2211
HsaEX6032668	GSTM2	-47.8561	NA	NA	NA	26.634
HsaEX6042392	RRN3	45.4122	-16.3458	NA	NA	-18.6917
HsaEX6042393	RRN3	44.7989	-18.3942	18.4692	NA	-19.2905
