## Supplemental Table 4 for "A neural alternative splicing program controls cellular function and growth in Pancreatic Neuroendocrine tumours"

### Sheet: Common Events PanNET TCGA
Table S4: Common exonic events between PanNETs (|∆PSI|>15) and other TCGA cancers (|∆PSI|>5). In all cases, adjusted P value < 0.05 was applied.
EVENT	GENE	Liver	Breast	Colorectal	Kidney	HeadandNeck	Lung	Prostate	Thyroid	Uterus	PanNET
HsaEX0000552	ABCD4	NA	NA	NA	-7.99515	NA	8.55924	NA	-9.63436	NA	-16.1521
HsaEX0000593	ABHD11	NA	8.15156	NA	6.37499	NA	5.65754	NA	NA	12.4163	-16.8086
HsaEX0000641	ABI1	NA	-14.9136	-5.57978	9.42448	NA	-30.7899	-10.7758	NA	NA	45.4946
HsaEX0000644	ABI1	NA	-15.5685	5.78079	-11.9284	NA	16.4705	-14.1984	-14.3249	-27.3826	22.7946
HsaEX0000722	ABLIM1	NA	NA	NA	-10.009	NA	-16.1264	NA	-10.275	NA	17.99
HsaEX0001512	PRKDC	NA	NA	NA	NA	NA	-5.3991	NA	-8.69757	10.3552	-18.5052
HsaEX0001605	ARHGAP27P1-BPTFP1-KPNA2P3	NA	-16.5577	NA	11.6943	-6.27308	-16.5333	NA	NA	-18.9958	23.9891
HsaEX0001661	ACAA1	NA	NA	-9.08134	-5.80317	NA	-6.49872	NA	NA	NA	-33.9528
HsaEX0001716	ACACB	NA	NA	NA	5.45977	NA	NA	NA	NA	NA	-28.464
HsaEX0001928	ACIN1	NA	-22.2154	-9.62076	-6.45112	NA	-16.7168	-6.16649	NA	-35.8781	29.4094
HsaEX0002072	ACSL3	NA	NA	-8.3629	-8.14962	NA	NA	NA	NA	NA	-15.0261
HsaEX0003009	AFTPH	NA	7.25739	NA	NA	NA	6.83194	NA	NA	NA	25.6341
HsaEX0003232	AHDC1	NA	NA	NA	6.23617	9.66257	NA	NA	NA	NA	-21.1035
HsaEX0003258	AHI1	NA	NA	NA	8.43177	NA	NA	NA	NA	NA	26.7796
HsaEX0003397	AKAP8	NA	NA	NA	6.03285	NA	NA	NA	NA	-6.72042	25.2847
HsaEX0003428	AKAP9	NA	-19.7713	NA	NA	NA	NA	NA	NA	NA	-22.1024
HsaEX0003523	CDC42BPB	NA	NA	-7.84434	NA	NA	NA	-5.49372	-5.3178	-9.57906	48.8337
HsaEX0004046	ANAPC11	NA	-6.80948	NA	NA	NA	NA	NA	NA	-6.06282	-32.2268
HsaEX0004267	ANKRD10	NA	NA	5.57968	NA	NA	NA	6.92591	7.59724	NA	42.3117
HsaEX0004874	AP1G1	NA	NA	NA	-5.21233	NA	5.87405	NA	NA	NA	27.6379
HsaEX0004919	AP2A1	NA	NA	NA	NA	-7.01747	NA	NA	NA	NA	-16.3835
HsaEX0005323	ARFGAP2	-14.3049	NA	7.50251	-12.7825	NA	7.31813	NA	8.63871	NA	-16.4271
HsaEX0005425	ARHGAP17	NA	NA	NA	NA	-9.52387	5.47265	NA	NA	NA	-16.3004
HsaEX0005536	ARHGAP44	NA	NA	NA	NA	NA	NA	NA	-5.54392	NA	26.6595
HsaEX0005606	ARHGEF11	NA	-31.7271	-11.7417	26.7173	NA	-38.7137	-16.7551	NA	-57.4068	23.6829
HsaEX0006668	ATG9A	NA	14.0909	NA	NA	NA	10.8707	NA	NA	NA	28.4643
HsaEX0006681	ATL1	NA	NA	-10.8787	NA	NA	NA	NA	NA	NA	31.2387
HsaEX0006835	ATP13A3	NA	-16.4817	NA	NA	11.0654	-11.476	NA	16.5306	NA	21.4494
HsaEX0006942	ATP5SL	NA	NA	-13.9842	NA	NA	-7.95332	NA	7.47876	NA	31.9802
HsaEX0007260	ATXN2	NA	-8.48862	NA	NA	-10.5863	-13.9284	NA	NA	-12.2248	17.4186
HsaEX0007263	ATXN2	NA	-5.92596	NA	NA	NA	NA	NA	NA	NA	15.5409
HsaEX0007679	BAG6	-8.64003	NA	NA	NA	-5.38637	NA	NA	NA	-7.17567	30.3967
HsaEX0007736	BAZ2B	NA	-15.2112	NA	NA	NA	NA	-9.64242	NA	NA	27.6063
HsaEX0007739	BAZ2B	NA	NA	NA	-5.55174	NA	NA	NA	NA	NA	23.0207
HsaEX0008092	BIN1	NA	NA	NA	NA	NA	NA	NA	NA	5.19577	36.909
HsaEX0008252	BMS1	-10.5288	NA	NA	NA	NA	NA	NA	NA	NA	-17.0194
HsaEX0008287	BNIP2	NA	NA	NA	NA	NA	NA	7.28448	NA	NA	19.6073
HsaEX0008351	BPTF	NA	-37.5304	NA	13.9552	NA	-32.2847	-18.0054	NA	NA	35.4165
HsaEX0008424	BRD8	NA	-8.91516	NA	NA	NA	NA	NA	NA	-11.0236	16.1628
HsaEX0008440	BRD9	NA	NA	NA	NA	NA	6.69205	NA	5.97988	NA	-21.2281
HsaEX0008952	AKIP1	NA	7.5288	7.45769	NA	NA	5.78313	NA	NA	13.7054	-30.813
HsaEX0009151	C12orf29	NA	NA	NA	NA	NA	NA	12.5843	NA	NA	-15.0484
HsaEX0009165	C12orf4	NA	NA	NA	NA	-5.41351	-5.64442	NA	NA	NA	-15.4694
HsaEX0009416	APOPT1	NA	NA	NA	5.46601	NA	NA	NA	NA	NA	-20.1132
HsaEX0009417	APOPT1	NA	NA	NA	6.61007	NA	NA	NA	NA	NA	-18.4316
HsaEX0009420	KLC1	NA	NA	NA	NA	NA	11.8144	NA	NA	12.4562	17.09
HsaEX0009421	KLC1	NA	-5.93234	NA	NA	NA	NA	NA	-5.01372	NA	-17.9425
HsaEX0009733	OGFOD3	NA	NA	NA	NA	NA	NA	NA	-6.35475	NA	-17.7572
HsaEX0010293	C1orf52	NA	NA	NA	9.34903	NA	NA	NA	NA	NA	24.637
HsaEX0010359	TMEM234	NA	NA	NA	5.33602	NA	NA	NA	NA	NA	16.8324
HsaEX0010510	NDUFAF5	NA	NA	NA	5.70462	NA	NA	NA	NA	NA	17.7734
HsaEX0010606	TANGO2	NA	NA	-6.94633	-6.08296	NA	-10.732	NA	NA	NA	-24.561
HsaEX0010894	TAMM41	NA	-6.08811	NA	NA	NA	NA	NA	NA	NA	17.1488
HsaEX0011640	C9orf16	NA	NA	NA	NA	NA	8.03272	NA	NA	NA	-17.1188
HsaEX0011654	C9orf3	NA	NA	-14.8838	NA	NA	-10.6259	NA	NA	NA	29.8495
HsaEX0011779	NMRK1	5.02741	NA	NA	NA	NA	NA	NA	NA	NA	21.8664
HsaEX0012101	CADM1	NA	10.2108	NA	-20.0432	NA	NA	8.4734	-8.57274	NA	24.0539
HsaEX0012215	CAMK2B	NA	NA	NA	NA	NA	NA	NA	-7.40222	NA	15.6376
HsaEX0012233	CAMK2G	NA	NA	NA	-6.68493	NA	-6.76797	NA	NA	NA	20.5959
HsaEX0012443	CARD8	NA	13.0837	NA	14.9045	NA	12.0621	NA	NA	NA	-21.7145
HsaEX0012546	CASK	NA	15.9996	NA	-5.8177	NA	15.0058	9.31199	NA	NA	-21.9463
HsaEX0012547	CASK	NA	-26.5195	NA	12.7596	NA	-13.4961	-16.4006	-10.3649	NA	35.1157
HsaEX0013860	CD44	NA	14.1601	43.421	NA	NA	23.8092	NA	13.8579	35.7907	-22.6847
HsaEX0013878	CD47	NA	16.2509	16.4472	NA	NA	5.75421	7.04442	10.8288	10.2429	27.9674
HsaEX0014321	CDK5RAP2	NA	-8.9144	NA	NA	NA	NA	NA	NA	-12.4008	19.7431
HsaEX0014463	CEACAM1	26.8988	NA	7.25745	-13.9746	NA	-50.7609	NA	NA	NA	22.5561
HsaEX0014509	CELF1	NA	NA	NA	NA	NA	10.2196	NA	NA	NA	-28.7768
HsaEX0014515	CELF1	NA	NA	NA	NA	7.12343	NA	NA	NA	NA	-16.5079
HsaEX0015185	CHID1	NA	NA	-6.28034	NA	NA	-5.99481	NA	NA	NA	25.1158
HsaEX0015477	CLASP1	NA	NA	NA	NA	NA	23.7846	NA	14.4885	NA	24.1462
HsaEX0015666	CLIP1	NA	NA	NA	NA	-5.58104	NA	NA	NA	NA	49.7186
HsaEX0015695	CLK1	NA	22.8452	28.0009	NA	17.7108	17.2352	NA	7.11595	NA	26.8571
HsaEX0016635	COL6A3	NA	14.927	13.6351	NA	NA	-11.4734	NA	NA	NA	-17.8611
HsaEX0016637	COL6A3	NA	32.4763	33.0132	NA	NA	25.2519	8.29838	19.3263	28.7996	-30.3433
HsaEX0017223	CREM	NA	-8.55024	NA	NA	NA	-5.42578	NA	NA	NA	-16.4036
HsaEX0017225	CREM	NA	7.99291	NA	NA	NA	NA	5.68437	NA	NA	-24.5223
HsaEX0017421	YBX3	10.4852	-6.18745	8.26896	NA	NA	NA	-9.45855	NA	NA	25.9448
HsaEX0017556	CSNK1G3	NA	-30.0593	NA	6.97369	NA	-22.5325	-19.3569	NA	NA	33.9857
HsaEX0017696	TMEM161B-AS1	NA	NA	NA	-8.59381	NA	NA	NA	-8.93083	NA	16.6106
HsaEX0017697	TMEM161B-AS1	NA	NA	NA	-9.78312	NA	NA	5.75966	-8.40243	NA	19.3483
HsaEX0017734	CTD-2015H6.3	NA	-6.23485	NA	NA	NA	-5.21041	NA	NA	NA	26.902
HsaEX0017945	CTTN	NA	NA	29.6042	NA	9.28005	7.01066	NA	NA	NA	20.4184
HsaEX0018063	CUX1	NA	NA	NA	NA	6.23796	5.2995	NA	NA	NA	-28.3008
HsaEX0018609	DCAF16	NA	NA	NA	6.55498	NA	NA	NA	NA	NA	-23.0319
HsaEX0018852	DDR1	NA	7.87763	NA	NA	6.54585	NA	8.65916	-8.76709	NA	-24.4047
HsaEX0018855	DDR1	NA	5.06843	NA	NA	NA	14.6654	NA	NA	NA	28.6128
HsaEX0018995	DDX55	NA	NA	NA	6.23549	NA	NA	NA	NA	NA	-15.337
HsaEX0019064	DEDD2	NA	NA	NA	NA	NA	7.89663	NA	7.97063	NA	75.8
HsaEX0019072	DEF8	NA	NA	-14.2861	-12.9128	-16.075	-20.424	NA	NA	NA	50.9534
HsaEX0019475	DGUOK	-9.95668	NA	NA	NA	NA	NA	NA	NA	NA	-18.0363
HsaEX0019518	DHRS12	-10.6075	NA	-9.47929	NA	NA	-10.7435	NA	8.01046	NA	21.1369
HsaEX0019586	DHX30	NA	NA	NA	NA	NA	9.42813	6.43965	NA	NA	18.8206
HsaEX0019776	DIS3	NA	-10.543	NA	-15.209	NA	NA	NA	NA	NA	27.1763
HsaEX0019777	DIS3	NA	6.64932	NA	11.8403	NA	NA	NA	NA	NA	-19.572
HsaEX0019877	DLG1	12.1926	15.3882	12.2562	NA	NA	16.7713	NA	8.37247	21.3524	20.6175
HsaEX0019897	DLG3	NA	NA	NA	NA	NA	5.56856	NA	NA	NA	-15.9796
HsaEX0020011	DMTF1	NA	-10.4878	NA	NA	NA	NA	NA	NA	NA	15.9218
HsaEX0020638	DOCK7	NA	-6.0904	-7.64692	NA	NA	NA	-13.4791	NA	NA	35.134
HsaEX0020639	DOCK7	NA	-11.9208	NA	-11.5309	NA	NA	-17.6671	NA	NA	36.0369
HsaEX0020877	DPP9	NA	-5.16444	NA	NA	NA	NA	NA	NA	-8.23049	17.8263
HsaEX0021043	DST	NA	-13.5833	NA	NA	NA	-6.7927	NA	-15.1777	NA	-31.8165
HsaEX0021500	ECHDC2	-20.9532	-8.17773	-27.3243	-16.8991	-18.156	-13.5027	NA	-11.8272	NA	20.9047
HsaEX0022024	EIF4E2	NA	-6.42356	-14.488	-5.79204	NA	NA	NA	NA	NA	24.9398
HsaEX0022477	ENOSF1	NA	5.0115	-7.0924	-11.432	NA	NA	NA	NA	NA	-15.422
HsaEX0022478	ENOSF1	NA	NA	-8.68887	-7.58502	NA	-7.50211	NA	NA	NA	-15.1119
HsaEX0022623	EPB41	NA	15.1083	NA	-20.6673	-25.0889	9.2631	13.355	NA	NA	21.0778
HsaEX0022624	EPB41	NA	NA	NA	NA	NA	-5.12112	NA	NA	NA	28.8187
HsaEX0022632	EPB41L1	NA	-7.20411	NA	NA	NA	NA	NA	NA	-8.46789	30.6889
HsaEX0022651	EPB41L2	NA	-28.23	-27.5518	-18.062	NA	-24.5055	NA	-10.8063	-36.3793	22.6234
HsaEX0022652	EPB41L2	NA	-28.1067	-25.2429	-16.9976	NA	-24.4246	NA	-11.4556	-37.5823	27.7313
HsaEX0023924	FAM126B	NA	-6.75654	NA	NA	NA	NA	NA	NA	NA	18.1877
HsaEX0024179	FAM173B	NA	-5.06951	NA	NA	-7.89321	-8.3008	NA	NA	NA	16.8894
HsaEX0024335	FAM193B	NA	-7.24613	NA	14.6906	NA	NA	NA	NA	NA	20.9825
HsaEX0024336	FAM193B	NA	NA	NA	7.45775	9.78054	5.26618	NA	NA	NA	38.762
HsaEX0024467	SUPT20H	NA	NA	NA	NA	NA	8.60261	NA	5.26452	NA	17.9414
HsaEX0024639	FAM76B	NA	-8.33497	NA	NA	NA	NA	NA	NA	NA	28.5438
HsaEX0024958	FAT1	NA	-15.5994	-7.71756	7.17628	NA	-18.9692	-11.3875	8.23789	-49.993	23.4059
HsaEX0025341	FBXO44	NA	NA	NA	NA	NA	-6.93329	NA	5.4488	NA	19.4188
HsaEX0025921	FLNA	14.7916	18.7216	34.9915	NA	NA	15.9585	7.05147	NA	29.7428	-19.99
HsaEX0026044	FMNL2	NA	NA	NA	9.71538	NA	7.31536	NA	NA	NA	-19.3577
HsaEX0026100	FN1	17.5021	10.667	6.36055	11.0785	13.3881	18.8184	NA	8.12954	NA	-15.4634
HsaEX0026101	FN1	17.6368	16.0471	NA	5.19605	26.4513	7.6413	-6.55324	8.09377	-10.7044	-38.4431
HsaEX0026113	FNBP1	NA	-5.25084	-12.8953	-6.0735	NA	11.7775	NA	NA	-21.4273	18.5056
HsaEX0026132	FNBP4	NA	-5.22885	NA	11.6577	NA	NA	NA	8.08162	NA	29.0224
HsaEX0026253	FOXN3	NA	NA	NA	5.72955	NA	NA	NA	NA	NA	-15.5966
HsaEX0026682	FYN	NA	-11.6589	NA	-10.8078	NA	NA	NA	NA	-9.71628	18.4907
HsaEX0026683	FYN	NA	13.2252	NA	12.3832	NA	7.95247	NA	NA	13.5448	-17.5393
HsaEX0026897	GALNT11	NA	NA	NA	NA	NA	NA	NA	NA	6.17424	-15.2919
HsaEX0027110	GATAD2A	NA	NA	NA	5.96278	NA	NA	5.93364	-6.46398	8.18476	-20.9708
HsaEX0027312	GEMIN8	NA	-8.1635	NA	NA	NA	NA	NA	5.55401	NA	21.3663
HsaEX0027493	GIPC1	NA	NA	NA	NA	-5.10304	NA	NA	NA	NA	29.5018
HsaEX0027950	GOLGA2	-21.2803	NA	-18.4531	-8.69207	-13.2633	-18.0169	NA	NA	NA	-18.5949
HsaEX0028052	GOPC	NA	NA	NA	NA	NA	NA	-5.78851	NA	NA	36.0773
HsaEX0028123	GPATCH8	NA	-6.07663	NA	NA	NA	NA	NA	NA	NA	23.5805
HsaEX0028253	ADGRF5	NA	11.6045	NA	30.9248	NA	7.38821	NA	7.23624	NA	30.7962
HsaEX0028790	NA	NA	6.60373	11.8664	NA	NA	8.41069	NA	-5.617	NA	-18.1238
HsaEX0029172	H2AFY	NA	18.3056	16.78	-9.55456	NA	21.2187	6.18778	NA	34.4103	-21.5145
HsaEX0029173	H2AFY	NA	-20.1167	-18.8513	10.052	NA	-23.3336	-6.38496	NA	-35.8546	24.8111
HsaEX0029897	HGSNAT	NA	NA	NA	NA	NA	7.08918	NA	NA	NA	26.9613
HsaEX0030026	HIRIP3	NA	NA	NA	NA	NA	5.43104	NA	NA	-11.6656	-22.3019
HsaEX0030034	PPIP5K2	NA	-8.77646	NA	6.51163	NA	NA	NA	-15.4757	NA	16.7478
HsaEX0030349	HOOK3	NA	10.9413	NA	-8.70193	NA	NA	NA	NA	NA	40.7011
HsaEX0030383	HP1BP3	NA	5.99362	NA	NA	NA	12.2796	7.92255	NA	21.3202	-19.8829
HsaEX0030410	HPS1	-12.4713	-7.21649	-12.8925	NA	NA	-7.70751	NA	NA	-12.5572	32.2493
HsaEX0030774	HYI	NA	5.02796	NA	NA	NA	NA	NA	NA	5.83171	-26.1034
HsaEX0031044	IFT20	NA	11.764	NA	-7.67046	NA	14.025	NA	NA	18.0865	-65.8608
HsaEX0031099	IFT88	NA	-5.4954	NA	6.19486	NA	NA	NA	NA	NA	21.8364
HsaEX0031555	ILF3	NA	NA	NA	NA	NA	NA	NA	NA	7.33457	-27.0435
HsaEX0031649	INF2	-6.54044	NA	NA	NA	NA	NA	9.71986	NA	16.2893	-31.8049
HsaEX0032059	IPO9	NA	-10.5924	-5.34581	NA	NA	-9.58718	NA	NA	NA	21.9998
HsaEX0032454	ITGB3BP	NA	-5.41355	-12.5514	NA	NA	NA	-9.68002	NA	NA	15.7625
HsaEX0032642	IVNS1ABP	5.4515	-5.47702	NA	NA	NA	NA	NA	-8.14261	-7.46671	15.8332
HsaEX0032879	KAT5	NA	NA	NA	NA	NA	-5.08776	NA	NA	NA	36.3229
HsaEX0033309	KDM4C	NA	NA	NA	-5.46946	NA	NA	NA	NA	NA	16.3509
HsaEX0033527	KIAA0232	NA	-14.0574	-16.7023	NA	NA	-13.5501	NA	NA	NA	-17.0835
HsaEX0033932	KIAA1109	NA	-8.27248	NA	NA	NA	NA	NA	NA	NA	26.9987
HsaEX0033934	KIAA1109	NA	-23.9987	NA	-6.52142	NA	-20.5449	NA	-8.69479	NA	36.7261
HsaEX0034628	KIFAP3	NA	NA	-8.52286	NA	-7.2284	NA	-5.45694	NA	-9.53039	22.1694
HsaEX0034822	KLHL24	NA	NA	NA	NA	NA	NA	NA	-7.38857	NA	16.8528
HsaEX0035557	LDB2	NA	NA	NA	10.4606	NA	6.55213	NA	7.28308	NA	15.349
HsaEX0035661	LETMD1	-11.892	NA	NA	NA	NA	NA	NA	NA	NA	-19.2577
HsaEX0035812	LIMCH1	NA	9.37402	NA	-15.0596	NA	5.15241	12.1872	-6.6567	NA	19.1358
HsaEX0035978	LLGL2	-5.65811	NA	-6.59166	NA	NA	-5.91433	NA	NA	NA	-20.7623
HsaEX0036545	LRRC23	NA	11.9809	NA	NA	NA	-9.30505	7.42195	NA	NA	-16.1257
HsaEX0036865	LSR	NA	NA	-7.96458	-5.66735	-12.5489	-23.4689	NA	-13.0575	-10.6495	20.008
HsaEX0036991	LUC7L	NA	-16.5583	NA	14.2491	NA	NA	NA	-10.5843	-15.0577	38.1134
HsaEX0037260	MAGI1	NA	-31.8684	NA	NA	NA	-19.5616	NA	-8.59446	NA	38.9
HsaEX0037463	MAP2	NA	-17.03	NA	NA	NA	-10.0634	NA	NA	NA	-16.8044
HsaEX0037664	MAP4K3	NA	NA	NA	NA	NA	-8.06272	NA	NA	NA	19.8875
HsaEX0037728	MAPK10	NA	-8.03735	NA	NA	NA	NA	NA	-17.9503	NA	-23.1325
HsaEX0037751	MAPK14	NA	-7.41915	NA	NA	NA	NA	NA	NA	-10.4066	-17.9152
HsaEX0037752	MAPK14	5.04356	6.95939	NA	NA	NA	NA	NA	NA	12.3289	17.0633
HsaEX0037780	MAPK8	NA	NA	NA	-6.88257	NA	NA	NA	NA	NA	-17.0728
HsaEX0037804	MAPK9	NA	NA	NA	NA	NA	NA	NA	-5.42971	NA	24.6782
HsaEX0037808	MAPKAP1	-7.06259	-9.35918	-11.5295	7.13895	NA	-13.8129	NA	NA	-12.3011	20.1698
HsaEX0037909	MARK1	NA	-13.3086	NA	NA	-8.98024	NA	NA	NA	NA	26.2375
HsaEX0037915	MARK2	NA	13.329	NA	-10.386	-10.6983	8.94673	NA	NA	NA	41.0729
HsaEX0038060	MAX	NA	NA	NA	NA	NA	NA	NA	NA	-10.4159	-26.3609
HsaEX0038120	MBNL2	NA	10.3861	NA	NA	NA	6.82248	NA	NA	7.29861	32.5632
HsaEX0038201	MCCC1	NA	NA	NA	NA	NA	NA	5.88758	NA	NA	-22.9158
HsaEX0038478	ME3	NA	NA	14.1217	17.6489	NA	23.84	18.3475	NA	NA	40.6428
HsaEX0038930	METTL6	NA	NA	NA	NA	NA	NA	-10.2745	NA	NA	26.6271
HsaEX0038962	MFF	NA	NA	8.77024	NA	NA	9.97941	NA	NA	NA	-26.2247
HsaEX0038967	MFF	-8.92867	-12.8234	-6.94493	-10.5118	NA	NA	NA	5.0906	-18.4228	16.6814
HsaEX0039116	MGEA5	NA	NA	NA	NA	NA	6.5425	NA	NA	8.9642	-20.0604
HsaEX0039140	MGRN1	-7.09083	-10.3806	-9.73305	NA	NA	-6.81649	NA	NA	-18.7137	-16.8228
HsaEX0039187	MICAL1	NA	NA	NA	NA	NA	5.89762	NA	NA	NA	15.0936
HsaEX0039351	MIS12	NA	15.6275	18.5352	7.91697	NA	22.5287	NA	10.7117	NA	16.8552
HsaEX0039398	MKNK2	NA	NA	-13.3001	-15.3943	-17.9606	-25.1208	NA	NA	-10.7107	34.8794
HsaEX0039528	MLLT1	NA	NA	NA	NA	NA	NA	NA	NA	6.87725	-24.0039
HsaEX0039815	MORF4L2	NA	25.5475	20.5467	NA	6.66126	23.2742	NA	9.58253	16.0551	-16.274
HsaEX0040178	MRPS18C	NA	NA	-7.56156	-7.89721	NA	-11.842	NA	NA	NA	19.2736
HsaEX0040217	MRRF	NA	-8.21109	NA	7.97431	NA	NA	NA	NA	NA	34.5987
HsaEX0040218	MRRF	NA	-7.65569	NA	13.275	NA	NA	NA	NA	NA	42.8174
HsaEX0040390	MTA1	NA	NA	-18.8298	NA	-15.066	-21.5283	NA	NA	-14.3544	29.6919
HsaEX0040599	MTMR2	NA	11.2964	NA	NA	NA	NA	NA	NA	NA	-34.3541
HsaEX0040737	MTSS1L	-22.9002	NA	-7.54636	-12.4825	NA	NA	NA	NA	-10.6724	-18.969
HsaEX0040749	MTUS1	NA	NA	-9.30463	NA	NA	NA	NA	NA	NA	16.2196
HsaEX0040830	MVK	NA	NA	NA	-5.08114	NA	-6.29162	NA	NA	NA	18.0889
HsaEX0041114	MYO1B	14.8845	6.14935	NA	NA	NA	8.32409	NA	-7.48695	NA	21.6539
HsaEX0041115	MYO1B	16.9609	6.09602	NA	5.13203	NA	NA	NA	NA	NA	25.6067
HsaEX0041240	MYO6	NA	NA	-25.9313	-18.8794	-33.8477	-27.3714	16.1408	NA	NA	-19.4192
HsaEX0041241	MYO6	NA	NA	-20.8137	-14.6093	-36.8186	-29.0016	13.7546	NA	NA	-21.5961
HsaEX0041297	MYO9B	NA	-10.0181	19.7489	-25.2081	NA	26.4598	-6.97298	NA	NA	-16.8498
HsaEX0041321	MYOF	NA	-31.6797	NA	NA	NA	NA	NA	-20.2502	NA	33.5014
HsaEX0041478	NAA25	NA	-12.5016	NA	NA	NA	NA	NA	NA	NA	23.476
HsaEX0041560	NADSYN1	7.34096	NA	5.84723	10.9929	6.11087	5.93232	5.90155	NA	NA	16.4775
HsaEX0041564	NADSYN1	NA	NA	NA	5.21303	NA	NA	NA	NA	NA	16.0192
HsaEX0041850	NBEAL2	NA	NA	NA	-32.4483	-14.2323	NA	NA	NA	NA	29.9292
HsaEX0042129	NCOR2	NA	-9.25623	-13.2269	-15.4647	NA	NA	NA	-7.25024	NA	24.0009
HsaEX0042231	NDRG2	-12.5664	NA	-5.67962	-5.20626	-9.6436	NA	NA	NA	NA	-16.759
HsaEX0042248	NDRG4	NA	NA	NA	NA	NA	5.08564	NA	NA	NA	22.4967
HsaEX0042918	NIN	NA	8.40101	NA	-12.1514	NA	12.2492	NA	NA	NA	15.9843
HsaEX0043017	NISCH	NA	NA	NA	6.98252	NA	NA	7.44712	6.48084	NA	15.7695
HsaEX0043606	NPNT	NA	NA	NA	NA	NA	-5.29447	NA	NA	NA	17.883
HsaEX0044216	NUMB	19.1939	30.7515	NA	-8.22912	NA	33.4027	21.3721	NA	42.187	-16.1181
HsaEX0044220	NUMB	NA	-9.0739	NA	-5.1474	NA	NA	NA	-10.623	NA	-15.543
HsaEX0044604	ODF2L	NA	-15.0407	NA	10.1111	NA	-23.3985	NA	14.9715	NA	55.659
HsaEX0044739	OPA1	-24.1537	7.79577	-18.8098	-8.18134	NA	-6.78906	11.5206	-16.2955	NA	17.747
HsaEX0044957	OSBPL9	NA	11.4901	NA	7.08645	NA	15.1991	NA	9.02538	NA	-16.0403
HsaEX0045014	OTUD6B	NA	NA	NA	NA	NA	NA	NA	-5.06328	NA	15.2449
HsaEX0045117	P4HA1	NA	NA	-16.4327	NA	-13.9502	NA	NA	NA	-8.70877	22.1363
HsaEX0045118	P4HA1	7.6718	NA	16.6728	NA	9.88517	NA	NA	NA	9.14951	-20.3506
HsaEX0045171	PACRGL	NA	NA	NA	-7.87044	NA	-7.89645	NA	-7.36358	NA	18.8757
HsaEX0045172	PACRGL	NA	NA	NA	-11.805	-19.163	-13.6404	NA	-9.59772	NA	23.3336
HsaEX0045471	PAPSS2	-17.6299	NA	-47.8301	-22.7251	NA	-15.4318	NA	-22.5501	NA	30.9473
HsaEX0045622	PARP6	NA	NA	-5.43221	NA	NA	-6.1423	NA	NA	NA	37.1838
HsaEX0045688	PATZ1	NA	-5.9271	NA	NA	NA	NA	NA	6.02113	-12.1967	15.9593
HsaEX0045750	PBX1	NA	13.4754	NA	-5.46221	-13.6428	NA	NA	NA	8.84789	15.0288
HsaEX0046320	PDGFA	NA	9.12032	-22.4742	-14.4064	NA	-25.5501	21.7001	NA	NA	-15.1806
HsaEX0046484	PDXDC1	NA	NA	NA	-6.69196	NA	NA	NA	NA	-15.8718	-20.2635
HsaEX0046621	PEX1	NA	7.62503	NA	NA	NA	NA	NA	NA	NA	-18.097
HsaEX0047152	PHKG2	NA	NA	-6.54581	NA	NA	NA	NA	NA	NA	-16.7041
HsaEX0047288	PI4KA	NA	NA	NA	NA	NA	NA	NA	21.9844	NA	-21.0738
HsaEX0047294	PI4KA	NA	11.1806	NA	-10.5652	NA	NA	NA	15.5299	NA	-17.413
HsaEX0047300	PI4KB	NA	-6.0533	NA	NA	NA	NA	NA	NA	NA	-27.6113
HsaEX0047731	PISD	NA	NA	NA	NA	8.57756	-13.14	NA	NA	NA	44.1803
HsaEX0047732	PISD	NA	NA	11.9025	NA	11.1478	-17.9247	NA	NA	NA	56.6929
HsaEX0047864	PKIG	NA	-9.05179	NA	NA	9.94898	-19.6159	NA	NA	-13.1008	-32.7093
HsaEX0048185	PLD3	NA	NA	NA	NA	NA	NA	NA	-7.78801	14.4424	-20.8329
HsaEX0048186	PLD3	NA	5.60215	NA	9.44233	NA	NA	-5.50749	8.27275	7.34981	25.4923
HsaEX0048411	PLEKHM1	NA	NA	-14.7533	NA	NA	NA	NA	NA	NA	-35.7758
HsaEX0048471	PLOD2	NA	-19.5709	9.45092	-9.82577	13.6421	-25.0749	NA	NA	-56.5359	22.2156
HsaEX0048508	PLSCR4	NA	NA	NA	NA	NA	-6.07551	NA	NA	NA	18.5773
HsaEX0049367	PPFIBP1	NA	NA	NA	NA	-6.81459	NA	NA	NA	NA	17.0301
HsaEX0049737	PPP3CA	NA	NA	NA	NA	NA	-5.49866	NA	NA	NA	21.9499
HsaEX0049748	PPP3CC	NA	NA	-10.7534	NA	NA	-5.1858	NA	NA	NA	21.364
HsaEX0050262	PRMT1	NA	-5.77573	NA	NA	NA	-9.8667	-8.93533	NA	NA	29.508
HsaEX0050276	PRMT2	NA	NA	NA	NA	-7.92693	NA	NA	NA	-5.3304	19.4385
HsaEX0050350	PRPF3	NA	NA	NA	12.1127	NA	NA	NA	NA	NA	20.7748
HsaEX0050364	PRPF39	NA	NA	NA	11.9441	NA	NA	7.31869	NA	NA	21.7807
HsaEX0050365	PRPF39	NA	NA	NA	13.6488	NA	NA	NA	NA	NA	27.3877
HsaEX0050522	PSAP	NA	-20.7944	-9.28308	-6.72908	NA	19.7637	-7.49732	NA	-42.677	26.0707
HsaEX0050725	PTBP1	NA	NA	-8.4832	NA	NA	NA	NA	NA	NA	-34.7058
HsaEX0050817	PTGR2	NA	-8.48607	NA	6.97895	NA	NA	NA	5.52128	NA	15.7647
HsaEX0051031	PTPN3	NA	NA	NA	7.90435	NA	NA	NA	NA	NA	15.514
HsaEX0051137	PTPRF	NA	NA	NA	5.27446	NA	NA	NA	NA	NA	-19.1747
HsaEX0051138	PTPRF	NA	8.97232	-6.56294	NA	NA	NA	NA	NA	NA	32.8294
HsaEX0051193	PTPRN2	NA	NA	-11.4517	NA	NA	NA	NA	NA	NA	34.8732
HsaEX0051262	PUF60	-5.80295	NA	NA	NA	NA	NA	NA	NA	NA	-36.1789
HsaEX0051561	RAB11FIP3	NA	-22.7119	-26.4767	NA	NA	NA	-16.7218	NA	-35.0633	-21.9837
HsaEX0052096	RALGPS1	NA	NA	NA	-10.0781	NA	NA	NA	NA	NA	-16.1227
HsaEX0052111	RALY	NA	7.19778	NA	NA	NA	7.1832	NA	NA	NA	-25.3965
HsaEX0052261	RAPGEF2	NA	-9.41618	NA	-10.6704	NA	NA	NA	NA	NA	18.6383
HsaEX0052557	RBCK1	NA	13.7665	16.2757	10.1957	11.116	20.7633	6.86848	5.6199	11.1339	-19.7235
HsaEX0052661	RBM25	NA	-6.63861	NA	NA	NA	NA	NA	NA	NA	17.6052
HsaEX0052743	RBM5	NA	8.63294	NA	NA	NA	NA	NA	NA	NA	-24.3624
HsaEX0054073	RNF216	NA	NA	NA	NA	NA	NA	NA	6.22277	NA	-16.4187
HsaEX0054256	ROGDI	NA	NA	NA	-6.3625	NA	NA	NA	NA	NA	-18.1394
HsaEX0054680	LINC01278	NA	6.6492	NA	NA	NA	NA	NA	NA	NA	-17.4125
HsaEX0055776	RRP8	NA	NA	NA	9.52647	5.7439	NA	NA	NA	NA	-20.2397
HsaEX0055778	RRP8	NA	NA	NA	9.9808	NA	NA	NA	5.13424	NA	-22.3534
HsaEX0055947	RUFY3	NA	-7.4512	-5.60873	NA	NA	NA	NA	NA	NA	17.8251
HsaEX0056369	SCAMP5	NA	NA	NA	-6.47415	NA	NA	NA	NA	NA	-17.0221
HsaEX0056371	SCAMP5	NA	NA	NA	-22.6564	NA	NA	NA	NA	NA	18.1633
HsaEX0056513	SCMH1	NA	-6.1823	NA	NA	NA	NA	NA	NA	NA	-18.259
HsaEX0056828	SEC16A	-5.91938	-8.15816	-10.3955	NA	NA	NA	-5.25614	NA	-7.60795	-19.7548
HsaEX0056829	SEC16A	NA	-19.6604	NA	6.63114	19.3395	5.58104	-5.31747	NA	NA	-17.3987
HsaEX0056949	SEC31A	6.34647	NA	7.35973	10.5125	NA	NA	-6.91822	12.7585	-23.7977	24.5229
HsaEX0057212	SENP6	NA	-9.58753	NA	NA	NA	-15.4177	NA	NA	NA	25.4357
HsaEX0057561	SEZ6L2	NA	-5.01567	NA	NA	NA	-10.0946	NA	NA	-8.32236	-17.154
HsaEX0057640	SRSF11	NA	-8.05869	NA	9.50987	NA	NA	NA	NA	NA	20.6639
HsaEX0057645	SREK1	NA	-9.31989	NA	5.74811	NA	NA	NA	-7.43097	NA	32.6862
HsaEX0057650	SRSF10	NA	NA	NA	NA	NA	NA	NA	NA	-5.55592	21.092
HsaEX0057685	SRSF4	NA	NA	NA	5.88231	NA	NA	NA	NA	NA	23.6602
HsaEX0057686	SRSF6	NA	-5.86272	19.468	18.6346	NA	9.26191	NA	11.8491	NA	17.0825
HsaEX0057689	SFRS7	NA	-5.18015	NA	5.72468	NA	NA	NA	NA	-9.54642	19.2404
HsaEX0058267	SIDT2	NA	NA	-9.36429	NA	NA	NA	NA	NA	NA	16.409
HsaEX0058522	SLAIN1	NA	NA	NA	-5.59971	NA	NA	NA	NA	NA	32.0814
HsaEX0058699	SLC15A4	NA	NA	NA	-6.81894	NA	NA	NA	NA	NA	-16.1252
HsaEX0059050	SLC25A26	NA	10.9435	NA	NA	NA	9.13109	NA	-10.0727	NA	-15.1065
HsaEX0059632	SLC39A13	NA	NA	NA	NA	NA	NA	NA	NA	-6.35975	26.6773
HsaEX0059637	SLC39A14	NA	NA	NA	NA	NA	NA	NA	-5.08375	NA	-18.5674
HsaEX0059973	SLC7A2	NA	-8.30769	NA	NA	NA	NA	NA	NA	NA	-27.2165
HsaEX0060174	SLK	NA	35.6488	10.5236	-13.8331	-13.3258	27.1097	22.6435	NA	58.212	-21.5471
HsaEX0060393	SMC5	NA	-16.1348	NA	21.3961	NA	NA	NA	NA	NA	33.9151
HsaEX0060416	PPP4R3A	NA	NA	NA	5.13517	NA	NA	NA	NA	NA	21.6395
HsaEX0060509	SMPD4	NA	-10.3552	NA	-11.4676	NA	NA	-7.15091	NA	-23.1915	22.4098
HsaEX0060515	SMPDL3A	NA	NA	-5.88161	NA	NA	NA	9.83374	NA	NA	-25.8587
HsaEX0060707	SNRNP70	NA	-12.9696	NA	NA	NA	NA	NA	-6.23309	-9.16302	28.9511
HsaEX0060805	SNX14	NA	-19.8665	NA	NA	NA	-10.3838	NA	NA	-28.6605	19.8326
HsaEX0061551	SPTAN1	NA	-16.04	-5.68106	NA	-6.39418	-15.3069	NA	NA	-8.65045	33.3402
HsaEX0061797	SRRT	NA	NA	NA	7.9151	NA	NA	NA	NA	NA	27.5458
HsaEX0062563	STK40	NA	NA	NA	NA	NA	5.65248	NA	NA	NA	-23.1243
HsaEX0062909	SUN1	NA	NA	11.3211	8.1179	7.14821	NA	14.6566	NA	30.6553	27.8009
HsaEX0063188	SYNE2	NA	-33.9041	-5.63129	NA	NA	NA	-27.8815	NA	-45.274	25.9714
HsaEX0063286	SYT7	NA	NA	NA	-35.4277	NA	NA	NA	NA	NA	-33.8126
HsaEX0063381	TACC2	NA	NA	5.31691	NA	NA	9.51635	NA	NA	5.53072	15.5513
HsaEX0063638	TARBP1	NA	-5.19391	NA	NA	NA	-5.48521	NA	NA	NA	-16.2463
HsaEX0063648	TARBP1	NA	-7.14684	NA	7.65172	5.71889	NA	NA	NA	NA	16.5261
HsaEX0063779	TBC1D15	NA	6.47211	-20.5904	-12.8101	-10.1554	-5.40794	NA	-22.0085	NA	15.4491
HsaEX0064065	TBRG1	NA	NA	-18.7606	-5.06463	NA	NA	NA	NA	8.02149	-23.3079
HsaEX0064138	TCERG1	NA	NA	NA	NA	NA	NA	-5.62959	NA	NA	21.9106
HsaEX0064141	TCERG1	NA	-8.42674	NA	6.90232	NA	NA	NA	NA	-12.1113	23.9861
HsaEX0064153	TCF12	NA	15.2736	11.64	NA	NA	8.06357	9.45671	7.43621	13.0264	23.627
HsaEX0064155	TCF20	NA	-20.9437	-11.3791	-9.0598	-7.6555	-10.4444	-9.16462	-17.4943	-19.445	21.5522
HsaEX0064361	TEAD1	NA	-36.0573	NA	NA	NA	-16.6412	NA	NA	NA	17.8772
HsaEX0064870	THOC5	NA	6.99253	NA	5.31491	NA	5.86915	NA	6.79538	NA	26.3492
HsaEX0064942	TIA1	NA	-9.06917	NA	NA	NA	NA	NA	-7.69533	NA	21.0638
HsaEX0065380	TMEM11	NA	NA	-5.75025	-6.71531	NA	6.51666	NA	NA	NA	-26.8245
HsaEX0065426	TMEM126B	-14.7695	-22.9568	-10.4582	-6.12716	NA	-15.3889	-5.11904	-8.11324	-15.6099	31.4496
HsaEX0065590	TMEM175	NA	6.91331	6.55185	NA	NA	5.88251	11.3259	NA	NA	54.4092
HsaEX0065591	TMEM175	NA	NA	5.65822	NA	NA	NA	9.56002	NA	9.68529	15.941
HsaEX0065756	TMEM25	NA	NA	NA	NA	NA	-12.78	5.99945	NA	NA	-15.3663
HsaEX0065894	TMEM62	NA	NA	NA	7.72269	NA	NA	NA	NA	NA	-21.2001
HsaEX0066126	TMUB2	NA	NA	NA	NA	NA	NA	NA	-7.45265	NA	-15.2254
HsaEX0066140	TMX3	NA	NA	NA	NA	NA	NA	NA	5.65924	NA	-16.4934
HsaEX0066681	TPM1	NA	-20.5575	-39.19	NA	NA	-31.5289	-11.199	NA	-54.9184	45.8912
HsaEX0066682	TPM1	NA	24.6562	40.928	5.05597	NA	32.4779	9.28527	NA	52.0159	-35.8705
HsaEX0066683	TPM1	NA	22.7773	31.4623	6.37547	35.7078	23.3787	25.7683	NA	60.5629	-24.9861
HsaEX0066684	TPM1	NA	-26.6642	-31.2538	-5.56522	-35.8866	-24.7491	-23.9336	NA	-60.0605	29.9473
HsaEX0066779	TRA2A	NA	-10.2961	6.5871	5.20098	NA	NA	NA	-8.88026	-9.33029	23.1564
HsaEX0067262	TRIP12	NA	8.66469	NA	NA	NA	10.3851	NA	NA	NA	28.5042
HsaEX0067291	TRMT11	NA	NA	NA	NA	NA	NA	NA	-5.32344	NA	32.0006
HsaEX0067317	TRMU	NA	8.44332	NA	NA	NA	NA	NA	NA	NA	-15.8106
HsaEX0067322	TRNAU1AP	NA	-5.31092	NA	NA	NA	NA	NA	NA	-10.6558	17.6936
HsaEX0068371	TUFT1	NA	NA	NA	NA	15.0821	-10.0315	NA	NA	NA	-34.6147
HsaEX0068919	UBP1	NA	NA	NA	NA	NA	NA	NA	5.65302	-12.6877	21.8145
HsaEX0069419	UNK	NA	NA	NA	-7.01418	NA	13.3067	NA	-10.6057	NA	-25.2144
HsaEX0069471	UPP1	NA	5.92404	-13.4584	-5.57669	-8.50317	-10.1867	NA	NA	NA	-21.7175
HsaEX0069540	USF2	-8.20508	NA	-8.36292	NA	-7.45184	-11.9193	NA	NA	-8.68919	44.9162
HsaEX0069762	USP33	NA	9.62282	NA	NA	NA	11.481	6.75168	NA	NA	-30.3111
HsaEX0069979	USP53	NA	-5.2739	NA	NA	NA	-7.81951	NA	NA	NA	15.8296
HsaEX0070444	VPS13A	NA	NA	NA	5.92851	NA	NA	NA	NA	NA	19.5824
HsaEX0070918	WDFY3	NA	25.9924	NA	NA	NA	NA	NA	NA	NA	32.7581
HsaEX0071632	WSB1	NA	-9.95092	NA	14.4363	NA	10.0341	NA	25.3277	NA	37.4913
HsaEX0072041	YTHDC2	NA	6.52694	NA	NA	NA	NA	NA	NA	NA	-19.0389
HsaEX0072207	ZBTB8OS	NA	8.29439	NA	NA	NA	NA	NA	5.4429	NA	-18.5192
HsaEX0072534	ZDHHC4	NA	NA	NA	5.1414	NA	5.65344	NA	7.53573	NA	15.2251
HsaEX0072582	ZFAND1	NA	-15.6762	-11.0411	10.3416	-14.6019	-15.579	NA	NA	NA	19.8804
HsaEX0072977	ZMYND8	NA	7.02897	NA	NA	NA	NA	6.58109	NA	NA	-16.1877
HsaEX0073044	ZNF138	NA	21.1816	NA	NA	NA	NA	NA	NA	NA	-23.1549
HsaEX0073292	ZNF266	NA	8.55278	NA	NA	NA	NA	NA	NA	NA	-22.7031
HsaEX0073293	ZNF266	NA	12.034	NA	NA	NA	NA	NA	NA	NA	-23.9051
HsaEX0074267	ZNF721	NA	NA	NA	16.9639	NA	NA	NA	NA	NA	-18.2516
HsaEX1000119	NA	NA	NA	NA	11.3412	NA	NA	NA	11.0073	NA	32.2847
HsaEX1000346	NA	NA	-13.2126	NA	NA	NA	NA	NA	NA	NA	-15.167
HsaEX1000952	NA	NA	9.46563	10.3847	-5.45087	NA	11.811	NA	NA	16.2425	-29.0239
HsaEX1001014	NA	5.06515	NA	NA	-7.10091	NA	NA	NA	NA	NA	-28.9661
HsaEX1002234	AC093838.4	NA	NA	NA	-5.135	NA	NA	NA	NA	6.39455	-24.4291
HsaEX1005605	BCRP3	NA	NA	NA	NA	NA	7.18901	NA	NA	NA	-23.3354
HsaEX1008874	CLASP2	NA	-11.8354	NA	-6.49817	NA	-12.8142	-11.7418	NA	NA	16.5921
HsaEX1011515	DHX16	5.99232	NA	NA	7.97537	NA	NA	NA	NA	NA	17.0612
HsaEX1014891	FRG1	NA	5.31418	NA	NA	NA	NA	NA	NA	11.2952	-17.0967
HsaEX1015155	GALK2	NA	NA	15.9618	7.38281	NA	11.6081	15.8379	NA	NA	-17.3853
HsaEX1016718	HERC2	NA	NA	-14.1128	-20.8128	-14.679	NA	-10.7653	-6.90796	NA	-26.2572
HsaEX1019843	LINC00342	NA	25.1391	NA	NA	NA	NA	NA	NA	NA	42.2157
HsaEX1025317	NCOA7	NA	NA	NA	-10.3909	-15.9167	NA	NA	NA	NA	-30.1155
HsaEX1027049	PARG	NA	-6.78947	NA	NA	NA	NA	NA	NA	NA	34.676
HsaEX1029767	PSMA3-AS1	NA	NA	NA	NA	NA	NA	NA	8.05266	NA	47.3423
HsaEX1029828	PSMF1	NA	6.70733	5.4443	7.05193	NA	12.8192	NA	NA	7.0724	-22.0344
HsaEX1032304	RP11-162A12.2	NA	NA	NA	NA	NA	-6.65005	NA	NA	NA	-20.0682
HsaEX1034007	RP11-532F12.5	NA	6.81182	9.34742	23.8906	10.3841	8.88928	NA	16.1445	NA	-33.2818
HsaEX1036296	SDCCAG8	NA	NA	NA	-20.9446	NA	-9.79397	NA	-8.96256	NA	23.3356
HsaEX1036699	SFPQ	NA	7.77583	NA	-10.0628	-5.75982	NA	NA	-15.5331	NA	-28.2254
HsaEX1038276	SNHG6	NA	NA	NA	8.26537	NA	5.37065	NA	NA	5.81604	-27.0015
HsaEX1038280	SNHG8	NA	14.1944	22.5494	9.48281	NA	NA	NA	13.2526	NA	30.3012
HsaEX1038871	SQSTM1	NA	NA	NA	NA	-9.8581	-10.5523	NA	NA	NA	42.9008
HsaEX1039788	SYNJ1	NA	NA	NA	6.05349	NA	NA	NA	NA	NA	33.8183
HsaEX1043449	VDAC3	NA	-6.34568	NA	NA	-13.947	-9.20553	-6.53465	NA	-5.61571	35.535
HsaEX1046678	TMEM175	7.32724	NA	7.86076	6.25161	NA	NA	6.26127	NA	NA	29.0231
HsaEX6009566	CUX1	NA	NA	NA	NA	6.39902	NA	NA	NA	NA	-26.6602
HsaEX6009567	CUX1	NA	NA	NA	NA	7.00398	5.64472	NA	NA	NA	-47.2502
HsaEX6009571	CUX1	NA	NA	NA	NA	5.09707	NA	NA	NA	NA	-51.281
HsaEX6009572	CUX1	NA	NA	NA	NA	5.45227	NA	NA	NA	NA	-17.8154
HsaEX6020820	TMEM107	NA	NA	NA	8.51774	NA	-8.20348	NA	5.92526	NA	-19.6003
HsaEX6022724	KAT2A	NA	-22.881	NA	14.5931	NA	NA	NA	NA	-20.3654	27.8826
HsaEX6023600	LUC7L3	NA	-7.43592	NA	NA	NA	NA	NA	NA	-12.1456	29.2211
HsaEX6042383	PDXDC1	NA	7.9202	-8.16383	-10.7951	NA	-6.18609	NA	NA	NA	-30.6343
HsaEX6042384	PDXDC1	NA	NA	NA	-6.57955	NA	NA	NA	NA	-14.0699	-20.7499
HsaEX6042385	PDXDC1	NA	NA	NA	-6.15748	NA	NA	NA	NA	-14.4789	-21.5161
HsaEX6042392	RRN3	NA	10.0305	NA	-19.9096	NA	NA	NA	NA	NA	-18.6917
HsaEX6042393	RRN3	NA	10.094	NA	-19.8941	NA	NA	NA	NA	NA	-19.2905
